# Epigenetic characterization of housekeeping core promoters and their importance in tumor suppression

**DOI:** 10.1101/2023.07.26.550759

**Authors:** Martin Loza, Alexis Vandenbon, Kenta Nakai

## Abstract

There has been extensive research on describing cell type-specific (CTS) regulatory interactions, especially between enhancers and promoters. However, constitutively active interactions between CREs have been less studied. In this research, we elucidate the presence of around 11,000 housekeeping CREs (HK-CREs) and describe their main characteristics. Most of the HK-CREs are located in promoter regions, but contrary to expectations, they are not only the promoters of housekeeping genes and are involved in a broader role beyond housekeeping gene regulation. HK-CREs are conserved regions rich in unmethylated CpG sites. Their distribution across chromosomes highly correlates with that of protein-coding genes, and they interact with a large number of target genes in long-distance interactions. In the context of cancer, we observed a reduction in the activity of a subset of HK-CREs, particularly those located at the end of chromosome 19 and associated with zinc finger genes. We investigated the effect of these genes on samples from diverse cancer subtypes, observing a significant reduction in their expression due to aberrant methylation of their core promoters. Finally, an analysis of more than 5,000 patients from 17 cancer subtypes showed an increase in the survival probability of patients with higher expression of these genes, suggesting them as housekeeping tumor suppressor genes. Overall, our work unravels the presence of ubiquitously active CREs indispensable for the maintenance and stability of cells.
