## Supplementary Tables for "Epigenetic characterization of housekeeping core promoters and their importance in tumor suppression": Supplementary_Table_1.tsv

ABC_celltype_id	Condition	Type
A673-ENCODE	cancer	not selected
BJAB-Engreitz	cancer	not selected
GM12878-Roadmap	cancer	not selected
HAP1	cancer	not selected
HCT116-ENCODE	cancer	not selected
HeLa-S3-Roadmap	cancer	not selected
HepG2-Roadmap	cancer	not selected
HT29	cancer	not selected
Jurkat-Engreitz	cancer	not selected
K562-Roadmap	cancer	not selected
Karpas-422-ENCODE	cancer	not selected
LNCAP	cancer	not selected
LoVo	cancer	not selected
MCF-7-ENCODE	cancer	not selected
MCF10A-Ji2017	cancer	not selected
MDA-MB-231	cancer	not selected
MM.1S-ENCODE	cancer	not selected
NCCIT	cancer	not selected
OCI-LY7-ENCODE	cancer	not selected
Panc1-ENCODE	cancer	not selected
PC-9-ENCODE	cancer	not selected
SK-N-SH-ENCODE	cancer	not selected
THP-1_macrophage-VanBortle2017	cancer	not selected
THP-1_monocyte-VanBortle2017	cancer	not selected
THP1-Engreitz	cancer	not selected
U937-Engreitz	cancer	not selected
adrenal_gland-ENCODE	healthy	validation
bipolar_neuron_from_iPSC-ENCODE	healthy	validation
body_of_pancreas-ENCODE	healthy	validation
CD3-positive_T_cell-Roadmap	healthy	validation
CD56-positive_natural_killer_cells-Roadmap	healthy	validation
CD8-positive_alpha-beta_T_cell-ENCODE	healthy	validation
fibroblast_of_arm-ENCODE	healthy	validation
fibroblast_of_lung-Roadmap	healthy	validation
foreskin_fibroblast-Roadmap	healthy	validation
H1_BMP4_Derived_Mesendoderm_Cultured_Cells-Roadmap	healthy	validation
H1-hESC-Roadmap	healthy	validation
H7	healthy	validation
IMR90-Roadmap	healthy	validation
large_intestine_fetal-Roadmap	healthy	validation
myotube_originated_from_skeletal_muscle_myoblast-Roadmap	healthy	validation
ovary-Roadmap	healthy	validation
placenta-Roadmap	healthy	validation
sigmoid_colon-ENCODE	healthy	validation
spinal_cord_fetal-ENCODE	healthy	validation
stomach-Roadmap	healthy	validation
white_adipose-Loft2014	healthy	validation
adipose_tissue-ENCODE	healthy	selected
adrenal_gland_fetal-ENCODE	healthy	selected
astrocyte-ENCODE	healthy	selected
B_cell-ENCODE	healthy	selected
breast_epithelium-ENCODE	healthy	selected
brite_adipose-Loft2014	healthy	selected
cardiac_muscle_cell-ENCODE	healthy	selected
CD14-positive_monocyte-ENCODE	healthy	selected
CD14-positive_monocyte-Novakovic2016	healthy	selected
CD14-positive_monocytes-Roadmap	healthy	selected
CD19-positive_B_cell-Roadmap	healthy	selected
CD34-positive_mobilized-Roadmap	healthy	selected
CD4-positive_helper_T_cell-Corces2016	healthy	selected
CD4-positive_helper_T_cell-ENCODE	healthy	selected
CD8-positive_alpha-beta_T_cell-Corces2016	healthy	selected
coronary_artery_smooth_muscle_cell-Miller2016	healthy	selected
coronary_artery-ENCODE	healthy	selected
endothelial_cell_of_umbilical_vein-Roadmap	healthy	selected
epithelial_cell_of_prostate-ENCODE	healthy	selected
erythroblast-Corces2016	healthy	selected
fibroblast_of_dermis-Roadmap	healthy	selected
gastrocnemius_medialis-ENCODE	healthy	selected
H1_BMP4_Derived_Trophoblast_Cultured_Cells-Roadmap	healthy	selected
H1_Derived_Mesenchymal_Stem_Cells-Roadmap	healthy	selected
H1_Derived_Neuronal_Progenitor_Cultured_Cells-Roadmap	healthy	selected
H9-Roadmap	healthy	selected
heart_ventricle-ENCODE	healthy	selected
hepatocyte-ENCODE	healthy	selected
induced_pluripotent_stem_cell-ENCODE	healthy	selected
iPS_DF_19.11_Cell_Line-Roadmap	healthy	selected
keratinocyte-Roadmap	healthy	selected
liver-ENCODE	healthy	selected
mammary_epithelial_cell-Roadmap	healthy	selected
megakaryocyte-erythroid_progenitor-Corces2016	healthy	selected
muscle_of_leg_fetal-Roadmap	healthy	selected
muscle_of_trunk_fetal-Roadmap	healthy	selected
natural_killer_cell-Corces2016	healthy	selected
osteoblast-ENCODE	healthy	selected
pancreas-Roadmap	healthy	selected
psoas_muscle-Roadmap	healthy	selected
skeletal_muscle_myoblast-Roadmap	healthy	selected
small_intestine_fetal-Roadmap	healthy	selected
spleen-ENCODE	healthy	selected
stomach_fetal-Roadmap	healthy	selected
T-cell-ENCODE	healthy	selected
thymus_fetal-Roadmap	healthy	selected
thyroid_gland-ENCODE	healthy	selected
transverse_colon-ENCODE	healthy	selected
trophoblast_cell-ENCODE	healthy	selected
uterus-ENCODE	healthy	selected
A549_treated_with_ethanol_0.02_percent_for_1_hour-Roadmap	treated	not selected
BJAB_anti-IgM_anti-CD40_4hr-Engreitz	treated	not selected
CD14-positive_monocyte_treated_with_BG_1h-Novakovic2016	treated	not selected
CD14-positive_monocyte_treated_with_BG_4h-Novakovic2016	treated	not selected
CD14-positive_monocyte_treated_with_BG_d1-Novakovic2016	treated	not selected
CD14-positive_monocyte_treated_with_BG_d6-Novakovic2016	treated	not selected
CD14-positive_monocyte_treated_with_LPS_1h-Novakovic2016	treated	not selected
CD14-positive_monocyte_treated_with_LPS_4h-Novakovic2016	treated	not selected
CD14-positive_monocyte_treated_with_LPS_d1-Novakovic2016	treated	not selected
CD14-positive_monocyte_treated_with_LPS_d6-Novakovic2016	treated	not selected
CD14-positive_monocyte_treated_with_RPMI_1h-Novakovic2016	treated	not selected
CD14-positive_monocyte_treated_with_RPMI_4h-Novakovic2016	treated	not selected
CD14-positive_monocyte_treated_with_RPMI_d1-Novakovic2016	treated	not selected
CD14-positive_monocyte_treated_with_RPMI_d6-Novakovic2016	treated	not selected
dendritic_cell_treated_with_Lipopolysaccharide_0_ng-mL_for_0_hour-Garber2017	treated	not selected
dendritic_cell_treated_with_Lipopolysaccharide_100_ng-mL_for_1_hour-Garber2017	treated	not selected
dendritic_cell_treated_with_Lipopolysaccharide_100_ng-mL_for_2_hour-Garber2017	treated	not selected
dendritic_cell_treated_with_Lipopolysaccharide_100_ng-mL_for_30_minute-Garber2017	treated	not selected
dendritic_cell_treated_with_Lipopolysaccharide_100_ng-mL_for_4_hour-Garber2017	treated	not selected
dendritic_cell_treated_with_Lipopolysaccharide_100_ng-mL_for_6_hour-Garber2017	treated	not selected
Jurkat_anti-CD3_PMA_4hr-Engreitz	treated	not selected
MCF10A_treated_with_TAM24hr-Ji2017	treated	not selected
THP_pmaLPS_ATAC_0h	treated	not selected
THP_pmaLPS_ATAC_120h	treated	not selected
THP_pmaLPS_ATAC_12h	treated	not selected
THP_pmaLPS_ATAC_1h	treated	not selected
THP_pmaLPS_ATAC_24h	treated	not selected
THP_pmaLPS_ATAC_2h	treated	not selected
THP_pmaLPS_ATAC_48h	treated	not selected
THP_pmaLPS_ATAC_6h	treated	not selected
THP_pmaLPS_ATAC_72h	treated	not selected
THP_pmaLPS_ATAC_96h	treated	not selected
THP1_LPS_4hr-Engreitz	treated	not selected
U937_LPS_4hr-Engreitz	treated	not selected
