## Supplementary Tables for "Epigenetic characterization of housekeeping core promoters and their importance in tumor suppression": Supplementary_Table_2.tsv

H3K27ac_file_accession	H3K27ac_biosample_name	H3K4me1_file_accession	H3K4me1_biosample_name	H3K4me3_file_accession	H3K4me3_biosample_name	RNA_healthy_file_accession	RNA_healthy_biosample_name	RNA_cancer_file_accession	RNA_cancer_biosample_name	Methylation_atlas_biosample_name	Methylation_atlas_file_accesion_biosample_name
ENCFF927GAF	spleen	ENCFF658KGC	B cell	ENCFF695XSA	skeletal muscle myoblast	ENCFF593UAE	fibroblast of breast	ENCFF203NNS	A549	Adipocytes	GSM5652176_Adipocytes-Z000000T7.hg38.bigwig
ENCFF108SAD	uterus	ENCFF989JMI	osteoblast	ENCFF524QAC	endothelial cell of umbilical vein	ENCFF578ZSP	psoas muscle	ENCFF691EGO	HT1080	Adipocytes	GSM5652178_Adipocytes-Z000000T5.hg38.bigwig
ENCFF057FDT	B cell	ENCFF624WMZ	keratinocyte	ENCFF464FFZ	H9	ENCFF159FLF	mesenchymal stem cell	ENCFF041LUO	NCI-H460	Kidney-Glomerular-Endothel	GSM5652184_Kidney-Glomerular-Endothel-Z000000Q5.hg38.bigwig
ENCFF569DYR	natural killer cell	ENCFF401CLZ	mammary epithelial cell	ENCFF682POD	B cell	ENCFF566ZGR	naive thymus-derived CD4-positive, alpha-beta T cell	ENCFF967AOT	MCF-7	Liver-Endothelium	GSM5652190_Liver-Endothelium-Z000000RB.hg38.bigwig
ENCFF283JME	psoas muscle	ENCFF045PLQ	skeletal muscle myoblast	ENCFF450VVJ	iPS DF 19.11	ENCFF251VNE	CD4-positive, alpha-beta memory T cell	ENCFF279WMO	Jurkat, Clone E6-1	Lung-Alveolar-Endothel	GSM5652191_Lung-Alveolar-Endothel-Z000000Q1.hg38.bigwig
ENCFF365GJO	H9	ENCFF994INF	H9	ENCFF373LGF	keratinocyte	ENCFF323LPC	CD14-positive monocyte	ENCFF068NRZ	K562	Pancreas-Islet-Endothel	GSM5652197_Pancreas-Islet-Endothel-Z0000042Y.hg38.bigwig
ENCFF286VHR	mesenchymal stem cell	ENCFF928CYN	CD14-positive monocyte	ENCFF526NFR	gastrocnemius medialis	ENCFF247SWB	skeletal muscle myoblast	ENCFF300TMZ	HeLa-S3	Dermal-Fibroblasts	GSM5652204_Dermal-Fibroblasts-Z00000423.hg38.bigwig
ENCFF154ZCF	muscle of leg	ENCFF347CUW	spleen	ENCFF697OOT	osteoblast	ENCFF004JWA	keratinocyte	ENCFF068HUH	HeLa-S3	Skeletal-Muscle	GSM5652205_Skeletal-Muscle-Z00000427.hg38.bigwig
ENCFF505MRR	CD14-positive monocyte	ENCFF405JMB	pancreas	ENCFF022DOY	uterus	ENCFF031EPL	trophoblast cell	ENCFF092ZUO	HCT116	Aorta-Smooth-Muscle	GSM5652207_Aorta-Smooth-Muscle-Z0000041U.hg38.bigwig
ENCFF585STP	T-helper 17 cell	ENCFF920BHH	stomach	ENCFF353TLS	stomach	ENCFF408GAO	CD14-positive monocyte	ENCFF694WAT	SK-N-DZ	Coronary-Artery-Smooth-Muscle	GSM5652208_Coronary-Artery-Smooth-Muscle-Z00000420.hg38.bigwig
ENCFF285PPN	neuronal stem cell	ENCFF983WBS	psoas muscle	ENCFF200ITL	pancreas	ENCFF474IAB	B cell	ENCFF911UFE	Panc1	Bladder-Smooth-Muscle	GSM5652209_Bladder-Smooth-Muscle-Z0000041Z.hg38.bigwig
ENCFF231NZU	adrenal gland	ENCFF450IVH	T-cell	ENCFF036ODU	psoas muscle	ENCFF029IVK	stomach	ENCFF168QKW	HepG2	Prostate-Smooth-Muscle	GSM5652210_Prostate-Smooth-Muscle-Z0000041Y.hg38.bigwig
ENCFF407PJQ	trophoblast cell	ENCFF213BAF	endothelial cell of umbilical vein	ENCFF384AZI	heart left ventricle	ENCFF146MNX	small intestine	ENCFF191MZB	SK-MEL-5	Heart-Cardiomyocyte	GSM5652214_Heart-Cardiomyocyte-Z0000044N.hg38.bigwig
ENCFF138TME	astrocyte	ENCFF468SLZ	fibroblast of dermis	ENCFF285FNH	T-helper 17 cell	ENCFF204QFN	GM23338			Bone-Osteoblasts	GSM5652218_Bone-Osteoblasts-Z0000042Z.hg38.bigwig
ENCFF399FZY	fibroblast of dermis	ENCFF445OBN	astrocyte	ENCFF189TPP	natural killer cell	ENCFF619LYC	cardiac muscle cell			Neuron	GSM5652224_Neuron-Z000000TH.hg38.bigwig
ENCFF077LGZ	endothelial cell of umbilical vein	ENCFF170ZFK	muscle of leg	ENCFF875JLI	CD14-positive monocyte	ENCFF497TJL	hepatocyte			Cortex-Neuron	GSM5652230_Cortex-Neuron-Z0000042K.hg38.bigwig
ENCFF038CNG	CD14-positive monocyte	ENCFF024XRR	CD14-positive monocyte	ENCFF106KZR	cardiac muscle cell	ENCFF295BLS	adrenal gland			Liver-Hepatocytes	GSM5652233_Liver-Hepatocytes-Z000000R3.hg38.bigwig
ENCFF550BGA	osteoblast	ENCFF348PDL	heart left ventricle	ENCFF497MQY	mammary epithelial cell	ENCFF552LNN	neural cell			Pancreas-Duct	GSM5652239_Pancreas-Duct-Z0000043T.hg38.bigwig
ENCFF859UCD	muscle of trunk	ENCFF971XDI	T-helper 17 cell	ENCFF160UNX	fibroblast of dermis	ENCFF770MAV	endothelial cell of umbilical vein			Bone-marrow-Erythrocyte_progenitors	GSM5652274_Bone_marrow-Erythrocyte_progenitors-Z000000RF.hg38.bigwig
ENCFF929WUQ	mammary epithelial cell	ENCFF782TDY	smooth muscle cell	ENCFF378UVY	spleen	ENCFF682ZFE	thymus			Bone_marrow-Erythrocyte_progenitors	GSM5652275_Bone_marrow-Erythrocyte_progenitors-Z000000RH.hg38.bigwig
ENCFF019RMZ	skeletal muscle myoblast	ENCFF811YMB	trophoblast cell	ENCFF312NTH	adipocyte	ENCFF541APO	muscle of leg			Blood-T-CD3	GSM5652277_Blood-T-CD3-Z000000TV.hg38.bigwig
ENCFF953FGP	hepatocyte	ENCFF905PYL	mesenchymal stem cell	ENCFF178DYP	liver	ENCFF855KIJ	astrocyte			Blood-T-CD4	GSM5652279_Blood-T-CD4-Z000000TT.hg38.bigwig
ENCFF745JHJ	trophoblast	ENCFF511FFT	natural killer cell	ENCFF785IPD	CD8-positive, alpha-beta T cell	ENCFF339JXE	liver			Blood-T-CD4	GSM5652280_Blood-T-CD4-Z000000U7.hg38.bigwig
ENCFF651AXJ	smooth muscle cell	ENCFF112PFN	subcutaneous abdominal adipose tissue	ENCFF864QTH	epithelial cell of esophagus	ENCFF256DXP	trophoblast			Blood-T-CD8	GSM5652282_Blood-T-CD8-Z000000TR.hg38.bigwig
ENCFF518VCX	cardiac muscle cell	ENCFF257QSR	adipocyte	ENCFF171DYY	astrocyte	ENCFF061ZSB	adipose tissue			Blood-Monocytes	GSM5652302_Blood-Monocytes-Z000000TP.hg38.bigwig
ENCFF455IBA	CD14-positive monocyte	ENCFF032BVC	CD8-positive, alpha-beta T cell	ENCFF396UIW	trophoblast cell	ENCFF502AZI	T-cell			Blood-Granulocytes	GSM5652313_Blood-Granulocytes-Z000000TZ.hg38.bigwig
ENCFF380YWT	heart left ventricle	ENCFF452XJY	liver	ENCFF964LGK	T-cell	ENCFF039JPL	CD8-positive, alpha-beta T cell			Blood-B	GSM5652316_Blood-B-Z000000TX.hg38.bigwig
ENCFF087FDQ	gastrocnemius medialis	ENCFF579DCG	muscle of trunk	ENCFF510ZKS	small intestine	ENCFF241WYH	muscle of trunk			Epidermal-Keratinocytes	GSM5652321_Epidermal-Keratinocytes-Z00000424.hg38.bigwig
ENCFF823JZP	CD8-positive, alpha-beta T cell	ENCFF477XWO	cardiac muscle cell	ENCFF959FFU	adrenal gland	ENCFF748VWG	heart right ventricle			Tongue-Epithelial	GSM5652328_Tongue-Epithelial-Z00000449.hg38.bigwig
ENCFF666UYC	keratinocyte	ENCFF211VYM	iPS DF 6.9	ENCFF846YGO	transverse colon	ENCFF900HHS	adipose tissue			Breast-Luminal-Epithelial	GSM5652347_Breast-Luminal-Epithelial-Z000000V2.hg38.bigwig
ENCFF129DPW	adipose tissue	ENCFF321SOT	thymus	ENCFF658PWI	coronary artery	ENCFF181MTD	mammary epithelial cell			Breast-Basal-Epithelial	GSM5652350_Breast-Basal-Epithelial-Z000000V6.hg38.bigwig
ENCFF037RXP	iPS DF 19.11	ENCFF953KZN	adrenal gland	ENCFF150NDM	iPS DF 6.9	ENCFF739MYH	pancreas			Gastric-body-Epithelial	GSM5652363_Gastric-body-Epithelial-Z000000SM.hg38.bigwig
ENCFF658NHX	subcutaneous abdominal adipose tissue	ENCFF698LQG	breast epithelium	ENCFF942MOM	muscle of leg	ENCFF199WJV	common myeloid progenitor, CD34-positive			Colon-Right-Endocrine	GSM5652372_Colon-Right-Endocrine-Z0000044S.hg38.bigwig
ENCFF718QPZ	thymus	ENCFF904BDC	neuronal stem cell	ENCFF692CHY	muscle of trunk	ENCFF947SKG	B cell			Small-int-Epithelial	GSM5652378_Small-int-Epithelial-Z0000042V.hg38.bigwig
ENCFF507WEL	breast epithelium	ENCFF173RZA	small intestine	ENCFF834FGQ	CD14-positive monocyte	ENCFF444EHS	spleen
ENCFF756WJX	iPS DF 6.9	ENCFF449GNW	hepatocyte	ENCFF900ORV	thymus	ENCFF834TAI	natural killer cell
ENCFF193GDV	liver	ENCFF702VDG	CD14-positive monocyte	ENCFF734KNR	thyroid gland	ENCFF138AWC	fibroblast of skin of abdomen
ENCFF114ZID	T-cell	ENCFF641HNX	trophoblast	ENCFF407ERA	hepatocyte
ENCFF270GEZ	thyroid gland	ENCFF684GSJ	uterus	ENCFF570CII	mesenchymal stem cell
ENCFF984YUQ	coronary artery	ENCFF445YRE	gastrocnemius medialis	ENCFF714BRC	smooth muscle cell
ENCFF600EQG	epithelial cell of prostate	ENCFF341WYO	transverse colon	ENCFF266XUO	subcutaneous abdominal adipose tissue
ENCFF008PSH	stomach	ENCFF462CCO	thyroid gland	ENCFF833GVM	neuronal stem cell
ENCFF898XDK	small intestine			ENCFF590DGH	breast epithelium
ENCFF294GNO	transverse colon			ENCFF061HWH	CD14-positive monocyte
ENCFF610VHP	pancreas
