## Supplementary Tables for "Epigenetic characterization of housekeeping core promoters and their importance in tumor suppression": Supplementary_Table_4.tsv

project_id	primary_site	name
TCGA-BRCA	Breast	Breast Invasive Carcinoma
TCGA-THCA	Thyroid gland	Thyroid Carcinoma
TCGA-CESC	Cervix uteri	Cervical Squamous Cell Carcinoma and Endocervical Adenocarcinoma
TCGA-BLCA	Bladder	Bladder Urothelial Carcinoma
TCGA-ACC	Adrenal gland	Adrenocortical Carcinoma
TCGA-KICH	Kidney	Kidney Chromophobe
TCGA-LIHC	Liver and intrahepatic bile ducts	Liver Hepatocellular Carcinoma
TCGA-GBM	Brain	Glioblastoma Multiforme
TCGA-PAAD	Pancreas	Pancreatic Adenocarcinoma
TCGA-LUAD	Bronchus and lung	Lung Adenocarcinoma
TCGA-PRAD	Prostate gland	Prostate Adenocarcinoma
TCGA-OV	Ovary	Ovarian Serous Cystadenocarcinoma
TCGA-TGCT	Testis	Testicular Germ Cell Tumors
TCGA-UVM	Eye and adnexa	Uveal Melanoma
TCGA-SKCM	Skin	Skin Cutaneous Melanoma
TCGA-UCS	Uterus, NOS	Uterine Carcinosarcoma
TCGA-STAD	Stomach	Stomach Adenocarcinoma
